# Transposable element activity in the transcriptomic analysis of mouse pancreatic tumors

**DOI:** 10.1101/2021.07.16.452652

**Authors:** Emmanuelle Lerat, Nelly Burlet, Vincent Navratil, Camilles Noûs

**Affiliations:** Université de Lyon, Université Lyon 1, CNRS, Laboratoire de Biométrie et Biologie Evolutive UMR 5558, F-69622 Villeurbanne, France; PRABI, Rhône Alpes Bioinformatics Center, UCBL, Université Claude Bernard Lyon 1, F-69000 Lyon, France; Laboratoire Cogitamus, https://www.cogitamus.fr/

## Abstract

Transposable elements (TEs) are middle-repeated DNA sequences that can move along chromosomes using internal coding and regulatory regions. By their ability to move and because they are repeated, TEs can promote mutations. Especially they can alter the expression pattern of neighboring genes and have been shown to be involved in the mammalian regulatory network evolution. Human and mouse share more than 95% of their genomes and are affected by comparable diseases, which makes the mouse a perfect model in cancer research. However not much investigation concerning the mouse TE content has been made on this topics. In human cancer condition, a global activation of TEs can been observed which may ask the question of their impact on neighboring gene functioning. In this work, we used RNA sequences of highly aggressive pancreatic tumors from mouse to analyze the gene and TE deregulation happening in this condition compared to pancreas from healthy animals. Our results show that several TE families are deregulated and that the presence of TEs is associated with the expression divergence of genes in the tumor condition. These results illustrate the potential role of TEs in the global deregulation at work in the cancer cells.
