## Supplementary material for "Transposable element activity in the transcriptomic analysis of mouse pancreatic tumors": Supplementary_Table_S2_GO_analysis.xlsx

### Sheet: down_regulated_genes
PANTHER GO-Slim Molecular Function	Mus musculus - REFLIST (22296)	sort_list_mart_export_downexp.txt (2276)	sort_list_mart_export_downexp.txt (expected)	sort_list_mart_export_downexp.txt (over/under)	sort_list_mart_export_downexp.txt (fold Enrichment)	sort_list_mart_export_downexp.txt (raw P-value)	sort_list_mart_export_downexp.txt (FDR)
GTPase regulator activity (GO:0030695)	86	22	8.78	+	2.51	3.51E-04	1.97E-02
GTPase activator activity (GO:0005096)	83	21	8.47	+	2.48	5.36E-04	2.71E-02
nucleoside-triphosphatase regulator activity (GO:0060589)	100	25	10.21	+	2.45	2.49E-04	1.57E-02
transcription factor binding (GO:0008134)	173	39	17.66	+	2.21	3.68E-05	3.10E-03
hydrolase activity (GO:0016787)	1963	260	200.39	+	1.30	5.52E-05	3.98E-03
catalytic activity (GO:0003824)	4592	596	468.76	+	1.27	1.23E-09	1.25E-07
transferase activity (GO:0016740)	1655	214	168.94	+	1.27	1.03E-03	4.71E-02
molecular transducer activity (GO:0060089)	1968	76	200.90	-	.38	1.21E-23	2.04E-21
signaling receptor activity (GO:0038023)	1897	69	193.65	-	.36	1.67E-24	8.41E-22
transmembrane signaling receptor activity (GO:0004888)	1622	52	165.58	-	.31	2.54E-24	6.41E-22
G-protein coupled receptor activity (GO:0004930)	1259	39	128.52	-	.30	1.19E-19	1.50E-17
PANTHER GO-Slim Cellular Component	Mus musculus - REFLIST (22296)	sort_list_mart_export_downexp.txt (2276)	sort_list_mart_export_downexp.txt (expected)	sort_list_mart_export_downexp.txt (over/under)	sort_list_mart_export_downexp.txt (fold Enrichment)	sort_list_mart_export_downexp.txt (raw P-value)	sort_list_mart_export_downexp.txt (FDR)
COPII-coated ER to Golgi transport vesicle (GO:0030134)	41	14	4.19	+	3.35	3.73E-04	8.79E-03
Golgi membrane (GO:0000139)	93	29	9.49	+	3.05	1.67E-06	7.49E-05
coated vesicle (GO:0030135)	66	19	6.74	+	2.82	2.35E-04	6.18E-03
transcription factor complex (GO:0005667)	60	16	6.12	+	2.61	2.01E-03	3.76E-02
Golgi subcompartment (GO:0098791)	141	36	14.39	+	2.50	5.79E-06	2.36E-04
organelle subcompartment (GO:0031984)	255	58	26.03	+	2.23	3.36E-07	1.67E-05
endoplasmic reticulum membrane (GO:0005789)	120	26	12.25	+	2.12	1.32E-03	2.97E-02
cytosolic ribosome (GO:0022626)	117	25	11.94	+	2.09	1.90E-03	3.70E-02
endoplasmic reticulum subcompartment (GO:0098827)	124	26	12.66	+	2.05	1.65E-03	3.51E-02
endoplasmic reticulum (GO:0005783)	241	50	24.60	+	2.03	2.31E-05	7.39E-04
membrane-bounded organelle (GO:0043227)	604	109	61.66	+	1.77	1.78E-07	9.94E-06
vacuole (GO:0005773)	1062	185	108.41	+	1.71	7.49E-11	6.71E-09
mitochondrion (GO:0005739)	310	52	31.65	+	1.64	1.77E-03	3.60E-02
cytoplasmic part (GO:0044444)	2177	352	222.23	+	1.58	8.42E-16	3.77E-13
endomembrane system (GO:0012505)	659	105	67.27	+	1.56	4.55E-05	1.36E-03
cytoplasm (GO:0005737)	3588	511	366.27	+	1.40	8.61E-14	1.29E-11
intracellular part (GO:0044424)	3793	540	387.19	+	1.39	1.06E-14	2.38E-12
intracellular (GO:0005622)	4417	592	450.89	+	1.31	9.54E-12	1.07E-09
cell periphery (GO:0071944)	2183	280	222.84	+	1.26	2.12E-04	5.94E-03
plasma membrane (GO:0005886)	2148	275	219.27	+	1.25	2.93E-04	7.30E-03
organelle (GO:0043226)	3882	485	396.28	+	1.22	6.08E-06	2.27E-04
cell (GO:0005623)	5798	724	591.87	+	1.22	4.54E-09	3.39E-07
cell part (GO:0044464)	5772	719	589.21	+	1.22	7.83E-09	5.01E-07
Unclassified (UNCLASSIFIED)	12473	1163	1273.26	-	.91	1.04E-05	3.60E-04
PANTHER GO-Slim Biological Process	Mus musculus - REFLIST (22296)	sort_list_mart_export_downexp.txt (2276)	sort_list_mart_export_downexp.txt (expected)	sort_list_mart_export_downexp.txt (over/under)	sort_list_mart_export_downexp.txt (fold Enrichment)	sort_list_mart_export_downexp.txt (raw P-value)	sort_list_mart_export_downexp.txt (FDR)
ER to Golgi vesicle-mediated transport (GO:0006888)	73	21	7.45	+	2.82	0.000114	0.0145
organelle assembly (GO:0070925)	127	29	12.96	+	2.24	0.000253	0.0266
organonitrogen compound metabolic process (GO:1901564)	190	40	19.4	+	2.06	0.000128	0.0153
cellular protein localization (GO:0034613)	799	125	81.56	+	1.53	1.71e-05	0.00255
cellular macromolecule localization (GO:0070727)	802	125	81.87	+	1.53	1.79e-05	0.00246
cellular localization (GO:0051641)	884	136	90.24	+	1.51	1.24e-05	0.00203
intracellular protein transport (GO:0006886)	663	101	67.68	+	1.49	0.000285	0.0269
organelle organization (GO:0006996)	762	113	77.79	+	1.45	0.000281	0.028
localization (GO:0051179)	2123	273	216.72	+	1.26	0.000236	0.0264
organic substance metabolic process (GO:0071704)	3291	419	335.95	+	1.25	6.11e-06	0.00109
metabolic process (GO:0008152)	4091	509	417.61	+	1.22	4.78e-06	0.00095
cellular process (GO:0009987)	6139	744	626.68	+	1.19	2.62e-07	7.81e-05
Unclassified (UNCLASSIFIED)	11250	1022	1148.41	-	0.89	4.6e-07	0.000118
multicellular organismal process (GO:0032501)	1791	121	182.83	-	0.66	1.78e-06	0.000398
system process (GO:0003008)	1139	50	116.27	-	0.43	1.81e-11	8.09e-09
nervous system process (GO:0050877)	1038	44	105.96	-	0.42	4.14e-11	1.48e-08
sensory perception (GO:0007600)	765	13	78.09	-	0.17	8.37e-19	5e-16
sensory perception of chemical stimulus (GO:0007606)	659	2	67.27	-	0.03	2.4e-25	4.3e-22
detection of chemical stimulus involved in sensory perception (GO:0050907)	611	1	62.37	-	0.02	6.76e-25	6.05e-22

### Sheet: up_regulated_genes
PANTHER GO-Slim Molecular Function	Mus musculus - REFLIST (22296)	sort_list_mart_export_upexp.txt (5108)	sort_list_mart_export_upexp.txt (expected)	sort_list_mart_export_upexp.txt (over/under)	sort_list_mart_export_upexp.txt (fold Enrichment)	sort_list_mart_export_upexp.txt (raw P-value)	sort_list_mart_export_upexp.txt (FDR)
extracellular matrix structural constituent (GO:0005201)	55	29	12.6	+	2.3	0.000597	0.0143
actin binding (GO:0003779)	149	69	34.14	+	2.02	4.27e-06	0.000196
cytoskeletal protein binding (GO:0008092)	353	151	80.87	+	1.87	6.52e-10	5.49e-08
microtubule binding (GO:0008017)	119	49	27.26	+	1.8	0.000944	0.0199
tubulin binding (GO:0015631)	143	55	32.76	+	1.68	0.00173	0.0311
anion binding (GO:0043168)	245	83	56.13	+	1.48	0.00266	0.0463
pyrophosphatase activity (GO:0016462)	708	227	162.2	+	1.4	1.26e-05	0.00053
hydrolase activity, acting on acid anhydrides, in phosphorus-containing anhydrides (GO:0016818)	710	227	162.66	+	1.4	1.55e-05	0.000604
hydrolase activity, acting on acid anhydrides (GO:0016817)	710	227	162.66	+	1.4	1.55e-05	0.000561
enzyme regulator activity (GO:0030234)	599	190	137.23	+	1.38	0.000114	0.00304
structural molecule activity (GO:0005198)	489	154	112.03	+	1.37	0.000702	0.0154
hydrolase activity, acting on ester bonds (GO:0016788)	540	170	123.71	+	1.37	0.000356	0.00899
phosphotransferase activity, alcohol group as acceptor (GO:0016773)	660	207	151.21	+	1.37	9.36e-05	0.00263
nucleoside-triphosphatase activity (GO:0017111)	681	213	156.02	+	1.37	8.29e-05	0.00246
transferase activity, transferring phosphorus-containing groups (GO:0016772)	824	255	188.78	+	1.35	3.24e-05	0.00109
ion binding (GO:0043167)	535	165	122.57	+	1.35	0.000969	0.0196
protein kinase activity (GO:0004672)	569	173	130.36	+	1.33	0.00134	0.025
hydrolase activity (GO:0016787)	1963	591	449.72	+	1.31	2.16e-09	1.56e-07
molecular function regulator (GO:0098772)	946	283	216.73	+	1.31	8.14e-05	0.00257
transferase activity (GO:0016740)	1655	485	379.16	+	1.28	1.16e-06	5.86e-05
catalytic activity (GO:0003824)	4592	1323	1052.02	+	1.26	3.01e-16	3.04e-14
transporter activity (GO:0005215)	935	268	214.21	+	1.25	0.00112	0.0218
protein binding (GO:0005515)	2895	797	663.24	+	1.2	1.15e-06	6.44e-05
binding (GO:0005488)	5633	1409	1290.52	+	1.09	0.000697	0.016
Unclassified (UNCLASSIFIED)	11589	2435	2655.03	-	0.92	3.01e-08	1.9e-06
molecular transducer activity (GO:0060089)	1968	250	450.87	-	0.55	1.1e-22	1.39e-20
signaling receptor activity (GO:0038023)	1897	221	434.6	-	0.51	7.58e-27	1.28e-24
transmembrane signaling receptor activity (GO:0004888)	1622	145	371.6	-	0.39	5.69e-37	2.87e-34
G-protein coupled receptor activity (GO:0004930)	1259	100	288.44	-	0.35	1.27e-33	3.2e-31
methylated histone binding (GO:0035064)	60	3	13.75	-	0.22	0.00296	0.0498
PANTHER GO-Slim Cellular Component	Mus musculus - REFLIST (22296)	sort_list_mart_export_upexp.txt (5108)	sort_list_mart_export_upexp.txt (expected)	sort_list_mart_export_upexp.txt (over/under)	sort_list_mart_export_upexp.txt (fold Enrichment)	sort_list_mart_export_upexp.txt (raw P-value)	sort_list_mart_export_upexp.txt (FDR)
extracellular matrix (GO:0031012)	152	67	34.82	+	1.92	1.69e-05	0.000505
actin cytoskeleton (GO:0015629)	214	90	49.03	+	1.84	3.61e-06	0.000147
cytoskeleton (GO:0005856)	552	204	126.46	+	1.61	1.13e-08	1.27e-06
intracellular non-membrane-bounded organelle (GO:0043232)	1125	369	257.74	+	1.43	2.5e-09	5.61e-07
non-membrane-bounded organelle (GO:0043228)	1125	369	257.74	+	1.43	2.5e-09	3.74e-07
cell periphery (GO:0071944)	2183	610	500.12	+	1.22	7.12e-06	0.000266
plasma membrane (GO:0005886)	2148	600	492.11	+	1.22	8.79e-06	0.000303
intracellular (GO:0005622)	4417	1194	1011.93	+	1.18	1.95e-08	1.75e-06
cytoplasm (GO:0005737)	3588	968	822.01	+	1.18	1.07e-06	5.35e-05
intracellular part (GO:0044424)	3793	1023	868.97	+	1.18	4.75e-07	2.66e-05
organelle (GO:0043226)	3882	1035	889.36	+	1.16	2.22e-06	9.96e-05
cell (GO:0005623)	5798	1521	1328.32	+	1.15	5.42e-08	4.05e-06
cell part (GO:0044464)	5772	1513	1322.36	+	1.14	6.96e-08	4.46e-06
Unclassified (UNCLASSIFIED)	12473	2564	2857.56	-	0.9	1.14e-13	5.12e-11
external side of plasma membrane (GO:0009897)	346	40	79.27	-	0.5	9.26e-06	0.000296
PANTHER GO-Slim Biological Process	Mus musculus - REFLIST (22296)	sort_list_mart_export_upexp.txt (5108)	sort_list_mart_export_upexp.txt (expected)	sort_list_mart_export_upexp.txt (over/under)	sort_list_mart_export_upexp.txt (fold Enrichment)	sort_list_mart_export_upexp.txt (raw P-value)	sort_list_mart_export_upexp.txt (FDR)
negative regulation of cell development (GO:0010721)	25	16	5.73	+	2.79	0.00206	0.0478
nuclear transport (GO:0051169)	31	19	7.1	+	2.68	0.00146	0.0363
extracellular matrix organization (GO:0030198)	67	40	15.35	+	2.61	4.73e-06	0.000212
extracellular structure organization (GO:0043062)	69	41	15.81	+	2.59	3.76e-06	0.000182
mitotic cell cycle phase transition (GO:0044772)	58	30	13.29	+	2.26	0.000513	0.0153
regulation of cell differentiation (GO:0045595)	90	43	20.62	+	2.09	0.000187	0.00633
regulation of cell migration (GO:0030334)	67	31	15.35	+	2.02	0.00172	0.0405
mitotic cell cycle (GO:0000278)	203	92	46.51	+	1.98	2.33e-07	1.74e-05
mitotic cell cycle process (GO:1903047)	203	92	46.51	+	1.98	2.33e-07	1.67e-05
mitotic nuclear division (GO:0140014)	199	90	45.59	+	1.97	2.73e-07	1.88e-05
regulation of cell motility (GO:2000145)	73	33	16.72	+	1.97	0.00169	0.0403
axonogenesis (GO:0007409)	96	41	21.99	+	1.86	0.00131	0.0339
positive regulation of cellular process (GO:0048522)	120	51	27.49	+	1.86	0.000357	0.0112
cell-cell adhesion (GO:0098609)	99	42	22.68	+	1.85	0.0015	0.0368
actin filament organization (GO:0007015)	129	54	29.55	+	1.83	0.000378	0.0117
cellular component morphogenesis (GO:0032989)	142	59	32.53	+	1.81	0.000244	0.0081
phosphorus metabolic process (GO:0006793)	109	45	24.97	+	1.8	0.00124	0.0327
intracellular transport (GO:0046907)	122	50	27.95	+	1.79	0.000789	0.0214
cytoskeleton organization (GO:0007010)	227	91	52.01	+	1.75	1.24e-05	0.00053
cell migration (GO:0016477)	165	65	37.8	+	1.72	0.000332	0.0106
regulation of cellular component organization (GO:0051128)	194	76	44.45	+	1.71	0.000147	0.00507
cell adhesion (GO:0007155)	383	150	87.75	+	1.71	7.8e-08	7.35e-06
biological adhesion (GO:0022610)	383	150	87.75	+	1.71	7.8e-08	6.98e-06
actin cytoskeleton organization (GO:0030036)	179	70	41.01	+	1.71	0.000293	0.00953
neuron differentiation (GO:0030182)	219	85	50.17	+	1.69	7.79e-05	0.00279
neuron development (GO:0048666)	168	65	38.49	+	1.69	0.000501	0.0152
generation of neurons (GO:0048699)	234	90	53.61	+	1.68	5.31e-05	0.00198
cellular macromolecule biosynthetic process (GO:0034645)	141	54	32.3	+	1.67	0.00218	0.0499
neurogenesis (GO:0022008)	248	93	56.82	+	1.64	8.27e-05	0.0029
nervous system development (GO:0007399)	314	117	71.94	+	1.63	1.19e-05	0.000518
cell cycle (GO:0007049)	539	194	123.48	+	1.57	1.41e-07	1.1e-05
enzyme linked receptor protein signaling pathway (GO:0007167)	228	82	52.23	+	1.57	0.000701	0.0193
regulation of localization (GO:0032879)	203	73	46.51	+	1.57	0.00138	0.0348
anatomical structure development (GO:0048856)	295	99	67.58	+	1.46	0.00136	0.0348
system development (GO:0048731)	480	161	109.97	+	1.46	3.86e-05	0.0015
multicellular organism development (GO:0007275)	610	199	139.75	+	1.42	1.94e-05	0.000771
cellular process (GO:0009987)	6139	1763	1406.44	+	1.25	1.24e-22	5.55e-20
cellular component organization (GO:0016043)	1748	497	400.47	+	1.24	1.31e-05	0.000544
cellular response to stimulus (GO:0051716)	2075	585	475.38	+	1.23	4.47e-06	0.000205
signal transduction (GO:0007165)	1795	502	411.23	+	1.22	4.88e-05	0.00186
biological regulation (GO:0065007)	3117	853	714.1	+	1.19	9.81e-07	5.66e-05
regulation of biological process (GO:0050789)	2710	735	620.86	+	1.18	1.84e-05	0.000749
macromolecule metabolic process (GO:0043170)	2347	620	537.7	+	1.15	0.00098	0.0262
organic substance metabolic process (GO:0071704)	3291	869	753.97	+	1.15	6.33e-05	0.00231
metabolic process (GO:0008152)	4091	1044	937.25	+	1.11	0.000627	0.0178
Unclassified (UNCLASSIFIED)	11250	2284	2577.37	-	0.89	1.32e-13	3.94e-11
immune system process (GO:0002376)	905	136	207.33	-	0.66	1.07e-06	5.96e-05
defense response (GO:0006952)	384	55	87.97	-	0.63	0.000657	0.0184
system process (GO:0003008)	1139	162	260.94	-	0.62	9.89e-10	1.18e-07
nervous system process (GO:0050877)	1038	127	237.81	-	0.53	2.12e-13	5.42e-11
innate immune response (GO:0045087)	306	32	70.1	-	0.46	4.15e-06	0.000195
immune effector process (GO:0002252)	303	31	69.42	-	0.45	2.58e-06	0.000128
leukocyte activation (GO:0045321)	255	23	58.42	-	0.39	1.84e-06	9.67e-05
immune response (GO:0006955)	621	55	142.27	-	0.39	1.05e-14	3.78e-12
immune response-activating cell surface receptor signaling pathway (GO:0002429)	239	20	54.75	-	0.37	8.07e-07	5.16e-05
immune response-regulating cell surface receptor signaling pathway (GO:0002768)	239	20	54.75	-	0.37	8.07e-07	4.98e-05
regulation of leukocyte activation (GO:0002694)	212	17	48.57	-	0.35	2.13e-06	0.000109
regulation of cell activation (GO:0050865)	214	17	49.03	-	0.35	1.55e-06	8.41e-05
phagocytosis (GO:0006909)	219	17	50.17	-	0.34	8.29e-07	4.95e-05
lymphocyte activation (GO:0046649)	248	19	56.82	-	0.33	1.28e-07	1.04e-05
adaptive immune response (GO:0002250)	266	20	60.94	-	0.33	2.58e-08	2.57e-06
regulation of lymphocyte activation (GO:0051249)	210	15	48.11	-	0.31	4.27e-07	2.83e-05
antigen receptor-mediated signaling pathway (GO:0050851)	227	16	52.01	-	0.31	1.22e-07	1.04e-05
humoral immune response (GO:0006959)	280	18	64.15	-	0.28	4.55e-10	6.27e-08
response to external biotic stimulus (GO:0043207)	266	16	60.94	-	0.26	3.88e-10	6.94e-08
response to other organism (GO:0051707)	266	16	60.94	-	0.26	3.88e-10	6.31e-08
response to bacterium (GO:0009617)	266	16	60.94	-	0.26	3.88e-10	5.78e-08
response to biotic stimulus (GO:0009607)	267	16	61.17	-	0.26	2.64e-10	5.25e-08
B cell activation (GO:0042113)	222	12	50.86	-	0.24	1.88e-09	1.97e-07
defense response to bacterium (GO:0042742)	264	14	60.48	-	0.23	3.45e-11	7.72e-09
sensory perception (GO:0007600)	765	37	175.26	-	0.21	1.17e-32	7e-30
positive regulation of lymphocyte activation (GO:0051251)	188	8	43.07	-	0.19	1.76e-09	1.96e-07
B cell receptor signaling pathway (GO:0050853)	195	8	44.67	-	0.18	5.64e-10	7.21e-08
defense response to Gram-negative bacterium (GO:0050829)	53	2	12.14	-	0.16	0.00162	0.0391
sensory perception of chemical stimulus (GO:0007606)	659	7	150.98	-	0.05	2.71e-49	4.86e-46
detection of chemical stimulus involved in sensory perception (GO:0050907)	611	5	139.98	-	0.04	1.31e-47	1.18e-44
sensory perception of bitter taste (GO:0050913)	38	0	8.71	-	0.01	0.000592	0.0174
detection of chemical stimulus involved in sensory perception of bitter taste (GO:0001580)	38	0	8.71	-	0.01	0.000592	0.0171
