## Supplementary material for "Transposable element activity in the transcriptomic analysis of mouse pancreatic tumors": Supplementary_Table_S3_significant_TE~condition.csv

TE	baseMean	log2FoldChange	lfcSE	stat	pvalue	padj	condition	BH	signif
B1F1	540.172605336246	0.618457135791099	0.223825789964255	2.76311829789528	0.00572520121931662	0.0387293023659653	cancer	vs	normal	0.0387293023659653	TRUE
B2_Mm1a	2269.71512597285	-0.627674957111628	0.184882713915747	-3.394989957783	0.000686311178575134	0.00591943391521053	cancer	vs	normal	0.00591943391521053	TRUE
B2_Mm2	309916.111993891	-6.25175079612687	0.178407724010487	-35.04192899047	5.17503932291814e-269	2.67808284961014e-266	cancer	vs	normal	2.67808284961014e-266	TRUE
B3	22383.6508865464	-0.465074632074741	0.161353605158555	-2.88233183025402	0.00394743784687255	0.0279835491199527	cancer	vs	normal	0.0279835491199527	TRUE
B4	7464.96620199336	-0.738572963614142	0.179495619245919	-4.1147130315323	3.87661393151626e-05	0.000450819710013408	cancer	vs	normal	0.000450819710013408	TRUE
B4A	11072.8746888199	-0.468166777373287	0.162983500224597	-2.87247958675656	0.00407264389399849	0.0284809893938408	cancer	vs	normal	0.0284809893938408	TRUE
Charlie12_Rodent	89.1828853451784	-1.05565027578381	0.339602154415437	-3.10849110365898	0.00188045307201976	0.0145243949965705	cancer	vs	normal	0.0145243949965705	TRUE
Charlie15a	291.956177144921	-1.60949997908096	0.256742501415161	-6.26892692175785	3.63544685121373e-10	8.36152775779158e-09	cancer	vs	normal	8.36152775779158e-09	TRUE
Charlie1b	168.056390836929	2.16857830501217	0.413488356214	5.24459340250401	1.56627345324181e-07	2.57316353032584e-06	cancer	vs	normal	2.57316353032584e-06	TRUE
Charlie2a	57.7235637870695	2.14098232098155	0.684271009169464	3.1288514233274	0.00175491020015991	0.0137600913421629	cancer	vs	normal	0.0137600913421629	TRUE
ERVB4_1-I_MM	78.6492873035469	2.93315768440003	0.53279881237607	5.50518810527996	3.6877429883618e-08	6.58071378095598e-07	cancer	vs	normal	6.58071378095598e-07	TRUE
ERVB4_3-I_MM	65.2786440843062	1.36184874635608	0.466473706180554	2.91945446937788	0.00350644612199501	0.0250287705949299	cancer	vs	normal	0.0250287705949299	TRUE
ERVB7_1-LTR_MM	261.693926802627	-1.97531072171924	0.375303064529028	-5.26324165297738	1.41537345037998e-07	2.4014942969562e-06	cancer	vs	normal	2.4014942969562e-06	TRUE
ERVB7_2-LTR_MM	166.54327898914	2.0280197661066	0.404666084348597	5.01158818231866	5.39826353092921e-07	7.98171822073104e-06	cancer	vs	normal	7.98171822073104e-06	TRUE
ETnERV-int	3842.03001149337	-2.42907031987051	0.29461529681002	-8.24488866047195	1.65314074752475e-16	5.90000232306245e-15	cancer	vs	normal	5.90000232306245e-15	TRUE
ETnERV2-int	250.697121662363	1.87141763275114	0.311186000278109	6.01382334384788	1.81197967608687e-09	3.74641089030964e-08	cancer	vs	normal	3.74641089030964e-08	TRUE
ETnERV3-int	848.083222698187	1.75463385273232	0.530344521465803	3.30847926529484	0.000938041306199413	0.00776698201533114	cancer	vs	normal	0.00776698201533114	TRUE
HAL1ME	189.609607817785	-1.46380350906163	0.263451241871754	-5.55625966559004	2.75616766692045e-08	5.00462023730292e-07	cancer	vs	normal	5.00462023730292e-07	TRUE
hAT-1_Mam	1516.08776414657	-3.99156720748451	0.329771212997516	-12.1040498690059	1.00526598524945e-33	6.12029585137164e-32	cancer	vs	normal	6.12029585137164e-32	TRUE
IAPEY4_I-int	4777.42521519992	1.53114219975939	0.247260067794744	6.19243622075856	5.9241324123744e-10	1.30456958442713e-08	cancer	vs	normal	1.30456958442713e-08	TRUE
IAPEz-int	20877.4796623646	1.48647990798244	0.237713689841071	6.25323644160444	4.02032764667173e-10	9.04573720501139e-09	cancer	vs	normal	9.04573720501139e-09	TRUE
IAPLTR4	74.3962143022678	1.95623484339581	0.586502778611976	3.33542297621413	0.000851697442802634	0.00716672238455875	cancer	vs	normal	0.00716672238455875	TRUE
ID_B1	11921.2984793503	-0.466865150741393	0.16487104058331	-2.83169893930211	0.00463014208958088	0.0319479804181081	cancer	vs	normal	0.0319479804181081	TRUE
Kanga1	190.429647921442	-1.29096535248533	0.35113239584681	-3.67657717645781	0.000236384362931839	0.00230809260032503	cancer	vs	normal	0.00230809260032503	TRUE
L1_Mur1	39381.811742875	-1.46230254853381	0.160467044238364	-9.11279045161226	8.02897863718505e-20	3.46249703728605e-18	cancer	vs	normal	3.46249703728605e-18	TRUE
L1_Mur3	6485.30740579966	-2.18287328318929	0.249090800442272	-8.76336371842517	1.89508972691784e-18	7.84567146943986e-17	cancer	vs	normal	7.84567146943986e-17	TRUE
L1MC5a	2035.46398789128	3.39630044988009	0.316188474809698	10.7413796531458	6.50647089445247e-27	3.06099880716286e-25	cancer	vs	normal	3.06099880716286e-25	TRUE
L1MD	1005.99025471644	-1.25720270827074	0.193367787514096	-6.50161396804049	7.94628005125459e-11	1.86918178478375e-09	cancer	vs	normal	1.86918178478375e-09	TRUE
L1MD3	293.82742432013	-1.67349209580816	0.318912032866091	-5.24750377327672	1.54173892966117e-07	2.57316353032584e-06	cancer	vs	normal	2.57316353032584e-06	TRUE
L1MdA_VI	29765.4434001774	-2.27314377034084	0.564943551751936	-4.02366530831555	5.72993318366239e-05	0.000637686112375331	cancer	vs	normal	0.000637686112375331	TRUE
L1MdA_VII	5482.98187247712	-1.64434377384793	0.539697425434664	-3.04678824903342	0.00231300588818161	0.0173475441613621	cancer	vs	normal	0.0173475441613621	TRUE
L1MdF_II	758.59442826755	-1.65108073387256	0.191935822877344	-8.60225417601005	7.81654456950252e-18	3.11158601132119e-16	cancer	vs	normal	3.11158601132119e-16	TRUE
L1MdGf_II	1798.98422273562	-1.28481697148309	0.430767261388128	-2.98262446255277	0.00285788421424646	0.0208464558326106	cancer	vs	normal	0.0208464558326106	TRUE
L1MdMus_I	8261.00552000369	-0.898506198030244	0.182998891481691	-4.90989967619634	9.11229991601151e-07	1.29194937165369e-05	cancer	vs	normal	1.29194937165369e-05	TRUE
L1ME3A	483.574873772901	1.723843462965	0.249227233404575	6.91675399761248	4.62109513531653e-12	1.3285648514035e-10	cancer	vs	normal	1.3285648514035e-10	TRUE
L1MEc	328.333986551347	-1.90610760797875	0.276257284327532	-6.89975510553002	5.20922627442159e-12	1.41882873527009e-10	cancer	vs	normal	1.41882873527009e-10	TRUE
L1VL1	72.9355649131503	-1.51900280132941	0.363490531976823	-4.17893361092076	2.92879158729008e-05	0.000352476661958748	cancer	vs	normal	0.000352476661958748	TRUE
L2	1751.7028360673	-0.708819430746836	0.185718240159462	-3.81663874339013	0.000135282017829775	0.00139542928560298	cancer	vs	normal	0.00139542928560298	TRUE
L2a	3779.01335544782	-1.3098649884576	0.18948716036116	-6.91268466929906	4.75566295199512e-12	1.33030031224728e-10	cancer	vs	normal	1.33030031224728e-10	TRUE
L2d	2188.09485729795	3.07536402645532	0.264141997118089	11.6428438491757	2.49553382085657e-31	1.35940921294029e-29	cancer	vs	normal	1.35940921294029e-29	TRUE
L3b	68.54040351498	-1.72055796721715	0.403456725633322	-4.26454154287878	2.00313073533955e-05	0.000243910624832521	cancer	vs	normal	0.000243910624832521	TRUE
LFSINE_Vert	191.16855562359	-1.64211287427335	0.381425618509818	-4.30519816862035	1.66836320499067e-05	0.000205566180614922	cancer	vs	normal	0.000205566180614922	TRUE
LTR10_RN	603.19929542743	-1.05458099643604	0.218170832130802	-4.83373962566991	1.33991816720466e-06	1.87407473386057e-05	cancer	vs	normal	1.87407473386057e-05	TRUE
LTR103b_Mam	104.245250468198	-1.78837872427725	0.660140139387953	-2.70908950626051	0.00674681357705363	0.0437739397810919	cancer	vs	normal	0.0437739397810919	TRUE
LTR16C	201.730388435491	-2.97422003837348	0.445464010121387	-6.67667863350625	2.44418101887715e-11	6.170066718385e-10	cancer	vs	normal	6.170066718385e-10	TRUE
LTR33A	93.923257323825	1.36940851188048	0.388128837298285	3.52823181449941	0.000418345619264319	0.00383174969857142	cancer	vs	normal	0.00383174969857142	TRUE
LTR37-int	145.799527561597	2.99590389749943	0.383150200833169	7.81913696243607	5.31867170209664e-15	1.72025787864688e-13	cancer	vs	normal	1.72025787864688e-13	TRUE
LTR82A	47.1508060642364	-1.99600527686941	0.607970462909721	-3.28306290953119	0.00102685747538339	0.00836848414977804	cancer	vs	normal	0.00836848414977804	TRUE
LTRIS_Mus	1432.85447576476	-1.6883949266389	0.19723111398192	-8.56048973486848	1.12389077495627e-17	4.30824797066571e-16	cancer	vs	normal	4.30824797066571e-16	TRUE
Lx2	5768.97674441427	-0.82047908026571	0.215065516006645	-3.8150192346055	0.00013617232642116	0.00139542928560298	cancer	vs	normal	0.00139542928560298	TRUE
Lx2B	1985.73194889399	-2.16746636068718	0.175107515987304	-12.3779173524701	3.44157851672183e-35	2.37468917653806e-33	cancer	vs	normal	2.37468917653806e-33	TRUE
Lx3_Mus	1304.62645560846	-0.777249728298637	0.199041695443241	-3.90495934315572	9.42412276288851e-05	0.000995685987339003	cancer	vs	normal	0.000995685987339003	TRUE
Lx4B	4569.09745997127	-1.7436426004044	0.258761031611431	-6.73842807607425	1.60109277500355e-11	4.24905390289404e-10	cancer	vs	normal	4.24905390289404e-10	TRUE
Lx5	6730.62751910694	-0.758855530221464	0.194335857472053	-3.90486624595563	9.42775137770264e-05	0.000995685987339003	cancer	vs	normal	0.000995685987339003	TRUE
Lx5c	2159.3365721001	-0.53404167111584	0.180325185544177	-2.96154788086996	0.00306096895873572	0.0221545655404998	cancer	vs	normal	0.0221545655404998	TRUE
Lx6	2427.60364581773	-1.13437990510944	0.214462834170531	-5.28940088615743	1.22717658571061e-07	2.11687961035079e-06	cancer	vs	normal	2.11687961035079e-06	TRUE
Lx7	4163.09946738592	0.631855773145133	0.211862369795166	2.982387923613	0.00286009345722773	0.0208464558326106	cancer	vs	normal	0.0208464558326106	TRUE
Lx8b	3044.22711497945	-0.68444661269353	0.187301992460527	-3.65424095975793	0.000257943937576994	0.00249506519058121	cancer	vs	normal	0.00249506519058121	TRUE
Lx9	5640.79540681906	-1.05365395302782	0.201130714420083	-5.23865266459082	1.61753139513709e-07	2.61585155307327e-06	cancer	vs	normal	2.61585155307327e-06	TRUE
MamRep137	44.2109371088378	2.40737565230066	0.590309220204113	4.07816034360475	4.53934573170156e-05	0.000516288223330892	cancer	vs	normal	0.000516288223330892	TRUE
MER117	103.499435270837	-0.999937119062255	0.326142681160971	-3.06594989500539	0.00216979672282861	0.0165127912362324	cancer	vs	normal	0.0165127912362324	TRUE
MER136	99.0587416681211	-3.02920312476288	0.35743811511355	-8.4747624740595	2.35559659374668e-17	8.70729455188505e-16	cancer	vs	normal	8.70729455188505e-16	TRUE
MER21B	24391373.7843135	-3.23956094322882	0.210709643874628	-15.3745262136951	2.42611623276793e-53	1.93156176993447e-51	cancer	vs	normal	1.93156176993447e-51	TRUE
MER34B	7222.56890797935	-5.43375671125696	0.245248148311357	-22.1561579513272	9.09908546318651e-109	1.56959224239967e-106	cancer	vs	normal	1.56959224239967e-106	TRUE
MER53	149.145527227134	-1.74294700827923	0.29075642198852	-5.99452626483363	2.0407948187176e-09	4.06196661033215e-08	cancer	vs	normal	4.06196661033215e-08	TRUE
MER58B	413.494572592738	-1.43709911623369	0.220257322647528	-6.52463717873047	6.8166338055509e-11	1.64074790435934e-09	cancer	vs	normal	1.64074790435934e-09	TRUE
MER91B	44.8623166397009	1.57248466302735	0.53261929284726	2.95236144117351	0.00315353563151424	0.0226660373515086	cancer	vs	normal	0.0226660373515086	TRUE
MER95	15.4511882496339	-5.72494631478495	1.01290539072554	-5.65200498210815	1.58586993215038e-08	2.93102746388508e-07	cancer	vs	normal	2.93102746388508e-07	TRUE
MER96B	156.758083135732	-2.68836186145103	0.334379770332922	-8.03984600735383	8.9951442154645e-16	3.10332475433525e-14	cancer	vs	normal	3.10332475433525e-14	TRUE
MERV1_I-int	334.428964581971	0.971859545981491	0.277844598801697	3.49785293712017	0.000469019680118496	0.00418478766312623	cancer	vs	normal	0.00418478766312623	TRUE
MERVL-int	1637.36115046717	1.06766542040309	0.204813740997467	5.21286030518966	1.85950926700381e-07	2.91604862325598e-06	cancer	vs	normal	2.91604862325598e-06	TRUE
MLT1A0	827.98859036664	0.764839719817201	0.198215283854619	3.85863140795022	0.000114023753950953	0.00119206651857815	cancer	vs	normal	0.00119206651857815	TRUE
MLT1A1	112667.203084391	-9.34859574566149	0.209016161330974	-44.7266646087627	0	0	cancer	vs	normal	0	TRUE
MLT1B	1430.35757987559	-0.706796451874602	0.214653896686594	-3.29272593130029	0.000992211428038315	0.00815030815888615	cancer	vs	normal	0.00815030815888615	TRUE
MLT1D	637.657172790513	0.710615169873397	0.213687840160655	3.32548248575652	0.000882656454956627	0.00736733412000088	cancer	vs	normal	0.00736733412000088	TRUE
MLT1J2	80.7330128126108	-1.66805971760125	0.358697889140498	-4.65031930240296	3.31421513261021e-06	4.34204134462224e-05	cancer	vs	normal	4.34204134462224e-05	TRUE
MLT2B4	124.315601013998	-0.970079859497921	0.310425348627902	-3.12500207790932	0.00177803803830136	0.0138366118018188	cancer	vs	normal	0.0138366118018188	TRUE
MLTR11A	504.34392201828	-1.19760500515382	0.21019410838889	-5.69761452560827	1.2149536601702e-08	2.37259818542672e-07	cancer	vs	normal	2.37259818542672e-07	TRUE
MLTR18B_MM	832.409910860556	1.26267171095879	0.243646957957303	5.1823824173502	2.19069471133823e-07	3.38413287497771e-06	cancer	vs	normal	3.38413287497771e-06	TRUE
MMERVK9C_I-int	1203.8836929555	-1.86122972447857	0.247384665382506	-7.52362609703693	5.32775673040863e-14	1.67097824726452e-12	cancer	vs	normal	1.67097824726452e-12	TRUE
MMERVK9E_I-int	976.733039681657	1.02480416618965	0.246287621054986	4.16100558282161	3.16849339056327e-05	0.000376941455084251	cancer	vs	normal	0.000376941455084251	TRUE
MMVL30-int	71587.4559303662	3.52917388925584	0.184246969077414	19.154583149604	8.86321187701375e-82	1.01926936585658e-79	cancer	vs	normal	1.01926936585658e-79	TRUE
MT2B	555.164137566681	-0.586549103385932	0.203851196487493	-2.87733951771001	0.00401043843009403	0.0282367603751518	cancer	vs	normal	0.0282367603751518	TRUE
MT2B1	1312116.44854136	-4.93594268831336	0.299941396536903	-16.4563569594038	7.55104654426475e-61	7.10484833937638e-59	cancer	vs	normal	7.10484833937638e-59	TRUE
MT2C_Mm	349.322092478773	0.666897784722269	0.244664069036244	2.72576920407334	0.00641518385106037	0.0420235144673892	cancer	vs	normal	0.0420235144673892	TRUE
MTA_Mm	12335.3202431887	-1.00971748857974	0.224802817136552	-4.49156955166809	7.07002045175494e-06	9.03391502168686e-05	cancer	vs	normal	9.03391502168686e-05	TRUE
MTEa	3020.18384261009	-0.596748044330476	0.171071155570225	-3.48830311189142	0.000486096676251609	0.00430008598222578	cancer	vs	normal	0.00430008598222578	TRUE
MTEb	1371.42257325714	1.0207967788007	0.1980232829238	5.15493311558476	2.53721474037081e-07	3.80582211055621e-06	cancer	vs	normal	3.80582211055621e-06	TRUE
MTEb:MTEb-int:MTEb	97.0138301587984	1.33067706527567	0.439529387935662	3.02750419380479	0.00246582292515219	0.0183606239390828	cancer	vs	normal	0.0183606239390828	TRUE
MuLV-int	2162.09660382941	3.31997868805511	0.209472609741553	15.8492257873299	1.42323451937519e-56	1.2275397729611e-54	cancer	vs	normal	1.2275397729611e-54	TRUE
MYSERV-int	648.357070185461	-2.66907842825262	0.244537399616591	-10.9148066203266	9.79375050800475e-28	4.82691989323091e-26	cancer	vs	normal	4.82691989323091e-26	TRUE
OldhAT1	386.943871589471	0.947678137607397	0.231613518600951	4.09163568401273	4.28341206941323e-05	0.000492592387982522	cancer	vs	normal	0.000492592387982522	TRUE
ORR1A0	2019.62872514952	-1.15820428317982	0.357616136459855	-3.23868015197866	0.00120084156628801	0.0095605463162161	cancer	vs	normal	0.0095605463162161	TRUE
ORR1B2	1342.38540026722	-0.575050581548844	0.201873749648204	-2.84856541551815	0.00439168239839798	0.030505981760684	cancer	vs	normal	0.030505981760684	TRUE
RCHARR1	951.763798885528	0.604519491119487	0.225424812502782	2.68169011391337	0.00732512794354817	0.0470901082085239	cancer	vs	normal	0.0470901082085239	TRUE
RLTR10C	379.672559411787	-0.913478710979804	0.250229893635456	-3.65055788382579	0.000261671328062407	0.00250768356059807	cancer	vs	normal	0.00250768356059807	TRUE
RLTR10F	127.601608400628	-1.68806344825164	0.31551236196664	-5.35022918826275	8.7842912880008e-08	1.54097313272556e-06	cancer	vs	normal	1.54097313272556e-06	TRUE
RLTR12B2	38.1468307782239	-1.94675939812519	0.558717823673756	-3.48433380078086	0.000493363763918708	0.00432738555640562	cancer	vs	normal	0.00432738555640562	TRUE
RLTR12D	132.980184193923	-1.16811800821882	0.314121175727661	-3.71868596732735	0.000200261830741902	0.0019929903347872	cancer	vs	normal	0.0019929903347872	TRUE
RLTR13A	184.579573228371	-1.15016197862552	0.287355081834193	-4.00258095762222	6.26552178606601e-05	0.000689873941338119	cancer	vs	normal	0.000689873941338119	TRUE
RLTR13A3	169.465677650139	-0.926329204757224	0.308912245450398	-2.99868075286761	0.00271151263677243	0.0200458255647105	cancer	vs	normal	0.0200458255647105	TRUE
RLTR13B1	691.089677400005	-1.20700278239743	0.233245228773799	-5.17482303386357	2.28127098628333e-07	3.47222863353419e-06	cancer	vs	normal	3.47222863353419e-06	TRUE
RLTR13B3	210.063376163359	-2.44263214045247	0.335259137551559	-7.28580332900494	3.19759159851677e-13	9.73384501313194e-12	cancer	vs	normal	9.73384501313194e-12	TRUE
RLTR13B4	82.7235110838714	-1.43725036624053	0.362796222329809	-3.96159132256334	7.44518953276112e-05	0.000802684496500809	cancer	vs	normal	0.000802684496500809	TRUE
RLTR13D3A1	707.074837289205	1.07142039996292	0.304074375327783	3.52354715456691	0.000425811320610771	0.00386591856870305	cancer	vs	normal	0.00386591856870305	TRUE
RLTR13D6	275.01461482434	3.29375197815069	0.461142884620596	7.14258440929998	9.15922353684381e-13	2.70851324589524e-11	cancer	vs	normal	2.70851324589524e-11	TRUE
RLTR13E	221.351937342789	-1.19625948879095	0.272901239938524	-4.38348865347928	1.16793734664502e-05	0.000145640379973205	cancer	vs	normal	0.000145640379973205	TRUE
RLTR13G	447.566335425449	-1.82675092536388	0.366488721291935	-4.98446696783538	6.21328588558923e-07	9.05739562195049e-06	cancer	vs	normal	9.05739562195049e-06	TRUE
RLTR14	586.257808898619	0.749076035017381	0.223525022155315	3.35119544019948	0.000804634927895708	0.00682620615059064	cancer	vs	normal	0.00682620615059064	TRUE
RLTR17	44791.7922388233	-7.23700416684994	0.222664839573728	-32.5017824129958	1.00621500853366e-231	3.47144177944113e-229	cancer	vs	normal	3.47144177944113e-229	TRUE
RLTR18	2569.27810034116	-2.96597716657749	0.259213631285817	-11.4422113986248	2.57243763685322e-30	1.33123647707154e-28	cancer	vs	normal	1.33123647707154e-28	TRUE
RLTR19	6275.93370900446	1.14884558821879	0.191130110566114	6.01080376512096	1.84605754015257e-09	3.74641089030964e-08	cancer	vs	normal	3.74641089030964e-08	TRUE
RLTR19C	62.7457365875484	1.32529992149553	0.478988292034296	2.76687331096734	0.00565967445349881	0.0385379148642847	cancer	vs	normal	0.0385379148642847	TRUE
RLTR1D2_MM	53.2312617171058	1.39923507254897	0.498255175471233	2.80827002193328	0.00498084439638154	0.0341402248361252	cancer	vs	normal	0.0341402248361252	TRUE
RLTR20A2B_MM	198.163878971433	2.15500097539946	0.623440402091261	3.45662707801861	0.000546981236181836	0.00475735781048907	cancer	vs	normal	0.00475735781048907	TRUE
RLTR20A4	108.575829855068	1.75116881760438	0.36930159341712	4.74183932270897	2.11786568188827e-06	2.84674153344722e-05	cancer	vs	normal	2.84674153344722e-05	TRUE
RLTR20B1	135.316994253799	-1.93288456131568	0.314083521671675	-6.15404638558596	7.55305772023208e-10	1.62862807092504e-08	cancer	vs	normal	1.62862807092504e-08	TRUE
RLTR20C	25.4549015576479	1.76484588905016	0.660781439828309	2.67084664107504	0.00756602055051663	0.0483384646283007	cancer	vs	normal	0.0483384646283007	TRUE
RLTR21	1143.74820487582	1.02034972336886	0.214506314539209	4.75673513649576	1.96749039118213e-06	2.67941125641251e-05	cancer	vs	normal	2.67941125641251e-05	TRUE
RLTR26	148.559726392642	1.401630469112	0.348028873489096	4.02733961426884	5.64115225222169e-05	0.000634629628374941	cancer	vs	normal	0.000634629628374941	TRUE
RLTR31_Mm	106.850619193391	-0.907527032358869	0.335115914919673	-2.7080988755082	0.00676698585987894	0.0437739397810919	cancer	vs	normal	0.0437739397810919	TRUE
RLTR31_Mur	103.193382846114	-1.04464273601596	0.330840156261364	-3.15754516568022	0.00159103587570999	0.0125703979493117	cancer	vs	normal	0.0125703979493117	TRUE
RLTR4_Mm	19483.0555132593	3.93759355828894	0.174250938036935	22.5972588879511	4.6112182060348e-113	9.54522168649204e-111	cancer	vs	normal	9.54522168649204e-111	TRUE
RLTR4_MM-int	55720.5994775142	3.73187004147923	0.204289136979209	18.2675892446451	1.49929377095219e-74	1.55176905293551e-72	cancer	vs	normal	1.55176905293551e-72	TRUE
RLTR41C	68.8236359710622	1.38745773793432	0.424391277848268	3.26928900369714	0.00107818116019158	0.0087181054749866	cancer	vs	normal	0.0087181054749866	TRUE
RLTR44B	43.1887568212646	-2.10948681660568	0.508745276918869	-4.14644992751862	3.37669982390132e-05	0.000397145945197485	cancer	vs	normal	0.000397145945197485	TRUE
RLTR44C	343.491488746565	-0.770850730351632	0.281910970161322	-2.73437649450292	0.00624985367621349	0.0416154925584564	cancer	vs	normal	0.0416154925584564	TRUE
RLTR45	387.014339278405	1.0040466798636	0.252085289749726	3.98296418192602	6.8061016508399e-05	0.000741506864065189	cancer	vs	normal	0.000741506864065189	TRUE
RLTR46A2	13.1612006242731	-2.29922891444474	0.742250611111178	-3.09764502720005	0.0019506492531686	0.0149549776076259	cancer	vs	normal	0.0149549776076259	TRUE
RLTR48A	434.447542698554	1.85641507162832	0.304979242222268	6.08702106445449	1.15030841268325e-09	2.42973307576971e-08	cancer	vs	normal	2.42973307576971e-08	TRUE
RLTR50B	48.4587602809275	2.09937727472388	0.644728280561403	3.25622023730033	0.00112906136010684	0.0090587481217874	cancer	vs	normal	0.0090587481217874	TRUE
RLTR6_Mm	19265.2147179817	3.81831599512187	0.165756834512668	23.0356474069252	2.04873018682135e-117	5.30108935840024e-115	cancer	vs	normal	5.30108935840024e-115	TRUE
RLTR6-int	4131.50192183918	2.75700590712721	0.207667697609311	13.2760460045838	3.18788252387841e-40	2.35675600872439e-38	cancer	vs	normal	2.35675600872439e-38	TRUE
RLTR6B_Mm	1868.37645406682	3.52579515759331	0.290205020249165	12.1493251721356	5.7841036794651e-34	3.74159206765398e-32	cancer	vs	normal	3.74159206765398e-32	TRUE
RLTR6C_Mm	288.137833707464	1.99686222505346	0.305419071243985	6.53810587832698	6.23028141836307e-11	1.53531934952518e-09	cancer	vs	normal	1.53531934952518e-09	TRUE
RLTR9A2	29.1040867678099	2.7599998472283	0.776519889827975	3.55431957813693	0.000378958424705837	0.0035656542688231	cancer	vs	normal	0.0035656542688231	TRUE
RLTR9F	69.3240819076348	-1.39145927850871	0.393702362902213	-3.53429242398099	0.000408868449037205	0.00381242202480637	cancer	vs	normal	0.00381242202480637	TRUE
RMER10A	858.558999025466	0.959692861528427	0.204378130098814	4.69567297178239	2.65730391673952e-06	3.52603788951974e-05	cancer	vs	normal	3.52603788951974e-05	TRUE
RMER10B	697.733399995836	1.49666160644839	0.286538419588908	5.22324932410677	1.75810414554971e-07	2.79944275483685e-06	cancer	vs	normal	2.79944275483685e-06	TRUE
RMER12C	894170.330460525	-0.713254233103588	0.202003888506546	-3.53089358020193	0.000414158342473585	0.00382726682553714	cancer	vs	normal	0.00382726682553714	TRUE
RMER13A1	528.341482399413	-2.02108294135337	0.221272631242737	-9.13390386331255	6.60727065086736e-20	2.97327179289031e-18	cancer	vs	normal	2.97327179289031e-18	TRUE
RMER16A3	54.9234641774863	1.63855211528947	0.487390881849515	3.36188504198439	0.000774123445541895	0.00662163443087488	cancer	vs	normal	0.00662163443087488	TRUE
RMER16B2	137.140749512061	-1.31364163887913	0.294240873193147	-4.46451108108566	8.02517954796073e-06	0.000101293424782187	cancer	vs	normal	0.000101293424782187	TRUE
RMER17A	440.218318585411	1.1209028604474	0.319757321161875	3.5054798944852	0.000455784924493899	0.00410206432044509	cancer	vs	normal	0.00410206432044509	TRUE
RMER17C2	4161029.53964363	-3.12853586671854	0.266680830684329	-11.7313863868296	8.80052948173446e-32	5.06030445199731e-30	cancer	vs	normal	5.06030445199731e-30	TRUE
RMER17D	212.135489686121	2.43877486718705	0.429778792091791	5.6744886254559	1.39103558978322e-08	2.6661515470845e-07	cancer	vs	normal	2.6661515470845e-07	TRUE
RMER19B2	14172.3475088554	-5.78835261027607	0.285544914285469	-20.271250933537	2.30717151245188e-91	2.98490314423461e-89	cancer	vs	normal	2.98490314423461e-89	TRUE
RMER20B	213.584650477168	1.3945065078656	0.306053290460701	4.55641730159626	5.20335118311637e-06	6.7318355931568e-05	cancer	vs	normal	6.7318355931568e-05	TRUE
RMER3D-int	422.170025513222	0.830688396302667	0.229782857109944	3.61510169535932	0.000300229743783995	0.00285080536528839	cancer	vs	normal	0.00285080536528839	TRUE
RMER4B	3000.65075795501	-1.4564593114061	0.183634730838608	-7.93128459281566	2.16890542403448e-15	7.24134552863126e-14	cancer	vs	normal	7.24134552863126e-14	TRUE
RMER6A	4634325.81252486	-4.18898984548563	0.194885871071318	-21.4945794810989	1.74972910324576e-102	2.58709945979909e-100	cancer	vs	normal	2.58709945979909e-100	TRUE
RMER6B	297.321303204588	-0.671419146353459	0.245973446407235	-2.72964076472651	0.00634033742191269	0.0417977658068766	cancer	vs	normal	0.0417977658068766	TRUE
RMER6D	1525001.64592042	-1.24944864008711	0.220816101276501	-5.65832216429985	1.52859994865085e-08	2.87654717609751e-07	cancer	vs	normal	2.87654717609751e-07	TRUE
SRV_MM-int	91.7667364080964	3.35960321374979	0.500359554008821	6.71437806439999	1.88870037762105e-11	4.88701222709448e-10	cancer	vs	normal	4.88701222709448e-10	TRUE
Tigger16b	73.2819353275094	-1.48951119023622	0.393177749788048	-3.78839135998712	0.000151625869907843	0.0015385566211237	cancer	vs	normal	0.0015385566211237	TRUE
Tigger18a	32.9201876956558	2.57586387964332	0.682354713898734	3.77496311987902	0.000160031337888551	0.0016080818904335	cancer	vs	normal	0.0016080818904335	TRUE
UCON80	6.79152508769226	3.05260368690294	1.11686621632168	2.73318651982908	0.00627248003779632	0.0416154925584564	cancer	vs	normal	0.0416154925584564	TRUE
X1_DNA	12.1192468397181	2.547991828937	0.92914520983281	2.74229668513868	0.00610112070663843	0.0410042852686414	cancer	vs	normal	0.0410042852686414	TRUE
X32_DNA	143.807399730407	-1.57633082349575	0.32003024759347	-4.92556824034375	8.41155479934323e-07	1.20916100240559e-05	cancer	vs	normal	1.20916100240559e-05	TRUE
X33a_DNA	79.2482177575284	2.14260777650965	0.443774392239316	4.8281464951096	1.37809703084339e-06	1.90177390256388e-05	cancer	vs	normal	1.90177390256388e-05	TRUE
X4b_DNA	23.8305730182709	2.17187174674442	0.712307885308475	3.04906318116057	0.0022955619823907	0.017342384319521	cancer	vs	normal	0.017342384319521	TRUE
Zaphod	66.6725720032801	-1.93799235128971	0.523136538331904	-3.70456316714041	0.000211755336531437	0.00208730260295274	cancer	vs	normal	0.00208730260295274	TRUE
